# Directionality of transcriptional regulatory elements

**DOI:** 10.1101/2024.12.01.621925

**Authors:** You Chen, Sagar R. Shah, Alden K. Leung, Mauricio I. Paramo, Kelly Cochran, Anshul Kundaje, Andrew G. Clark, John T. Lis, Haiyuan Yu

## Abstract

Divergent transcription is a critical marker of active transcriptional regulatory elements (TREs), including enhancers and promoters, in mammals. However, distal elements with unidirectional transcriptional patterns are often overlooked, leaving their identity and function poorly understood. Here, we performed a systematic comparison between divergent and unidirectional elements, revealing their distinct architectural and functional features. Our analysis also shows that unidirectional elements have younger sequence ages and are under weaker evolutionary constraints than divergent elements, indicating that they may represent a unique category of genomic regulatory function with more recent origins. Notably, we observed that some transcription factors, including CTCF, AP1, SP, and NFY, exhibit dual roles in modulating the directionality of TREs, either activating or repressing nascent transcription in a position-dependent manner. Overall, the elucidation of directionality enhances our understanding of the diverse architectural models, functional features, evolutionary dynamics, and regulatory logic of TREs.
