## Supplementary Table 1 for "Directionality of transcriptional regulatory elements"

### Sheet: SuppTable1
Library Name	Sequencing Read 1	Sequencing Read 2	Species	Assay	ENCODE Biosample ID	S2 spike-in	5' adapter	5' UMI	3' adapter	3' UMI	PCR barcode (P7 index)
C1a	C1a_CKDL220028609-1A_HLJNNDSX5_L4_1.fq.gz	C1a_CKDL220028609-1A_HLJNNDSX5_L4_2.fq.gz	Human	PRO-cap	ENCBS165TOO	No	VRA5 + 6N	6N	VRA3 + 6N	6N	CAGATC
C1b	C1b_CKDL220028609-1A_HLJNNDSX5_L4_1.fq.gz	C1b_CKDL220028609-1A_HLJNNDSX5_L4_2.fq.gz	Human	PRO-cap	ENCBS165TOO	No	VRA5 + 6N	6N	VRA3 + 6N	6N	ACTTGA
CTCF_U1	CTCF_U1_1.fq.gz	CTCF_U1_2.fq.gz	Human	PRO-cap	ENCBS440YTE	Yes	VRA5 + 6N	6N	VRA3 + 6N	6N	GGCTAC
CTCF_U2	CTCF_U2_1.fq.gz	CTCF_U2_2.fq.gz	Human	PRO-cap	ENCBS596YYF	Yes	VRA5 + 6N	6N	VRA3 + 6N	6N	CTTGTA
CTCF_T1	CTCF_T1_1.fq.gz	CTCF_T1_2.fq.gz	Human	PRO-cap	ENCBS637VLU	Yes	VRA5 + 6N	6N	VRA3 + 6N	6N	GATCAG
CTCF_T2	CTCF_T2_1.fq.gz	CTCF_T2_2.fq.gz	Human	PRO-cap	ENCBS304XWN	Yes	VRA5 + 6N	6N	VRA3 + 6N	6N	TAGCTT
